# Intraepithelial T cells diverge by intestinal location as pigs age

**DOI:** 10.1101/2020.03.05.973248

**Authors:** Jayne E. Wiarda, Julian M. Trachsel, Zahra F. Bond, Kristen A. Byrne, Nicholas K. Gabler, Crystal L. Loving

## Abstract

T cells resident within the intestinal epithelium play a central role in barrier integrity and provide a first line of immune defense. Intraepithelial T cells (IETs) are among the earliest immune cells to populate and protect intestinal tissues, thereby giving them an important role in shaping gut health early in life. In pigs, IETs are poorly defined, and their maturation in young pigs has not been well studied. Given the importance of IETs in contributing to early life and long-term intestinal health through interactions with epithelial cells, the microbiota, and additional environmental factors, a deeper characterization of IETs in pigs is warranted. The objective of this study was to analyze age- and intestinal location-dependent changes in IETs across multiple sites of the small and large intestine in pigs between 4 and 8 weeks of age. IETs increased in abundance over time and belonged to both γδ and αβ T cell lineages. Similar compositions of IETs were identified across intestinal sites in 4-week-old pigs, but compositions diverged between intestinal sites as pigs aged. CD2^+^CD8α^+^ γδ T cells and CD4^−^CD8α^+^ αβ T cells comprised >78% of total IETs at all intestinal locations and ages examined. Greater percentages of γδ IETs were present in large intestine compared to small intestine in older pigs. Small intestinal tissues had greater percentages of CD2^+^CD8α^−^ γδ IETs, while CD2^+^CD8α^+^ γδ IET percentages were greater in the large intestine. Percentages of CD4^−^CD8α^+^ αβ IETs increased over time across all intestinal sites. Moreover, percentages of CD27^+^ cells decreased in ileum and large intestine over time, indicating increased IET activation as pigs aged. Percentages of CD27^+^ cells were also higher in small intestine compared to large intestine at later timepoints. Results herein emphasize 4 to 8 weeks of age as a critical window of IET maturation and suggest strong associations between intestinal location and age with IET heterogeneity in pigs.
