## Supplementary Table 6 for "Intraepithelial T cells diverge by intestinal location as pigs age"

### Sheet: Sheet1
Supplementary Table 6. Means and standard deviations of proportions CD27+ cells within IET populations (n = 8).
Tissue	Weeks of Age	IET Population	Mean
Cecum	4	CD2-CD8α- γδ T cells	43.8383	13.9493
Cecum	6	CD2-CD8α- γδ T cells	36.0325	11.5014
Cecum	8	CD2-CD8α- γδ T cells	39.7727	17.2809
Colon	4	CD2-CD8α- γδ T cells	53.9924	16.5669
Colon	6	CD2-CD8α- γδ T cells	47.3719	11.458
Colon	8	CD2-CD8α- γδ T cells	47.5076	15.4616
Ileum	4	CD2-CD8α- γδ T cells	58.4847	8.97438
Ileum	6	CD2-CD8α- γδ T cells	52.6397	7.66423
Ileum	8	CD2-CD8α- γδ T cells	50.6296	8.79173
Jejunum	4	CD2-CD8α- γδ T cells	41.5886	14.0175
Jejunum	6	CD2-CD8α- γδ T cells	51.5133	13.6674
Jejunum	8	CD2-CD8α- γδ T cells	59.5835	25.8549
Cecum	4	CD2-CD8α+ γδ T cells	50.6032	14.1398
Cecum	6	CD2-CD8α+ γδ T cells	39.0328	12.3746
Cecum	8	CD2-CD8α+ γδ T cells	51.9702	13.4975
Colon	4	CD2-CD8α+ γδ T cells	57.3231	17.6283
Colon	6	CD2-CD8α+ γδ T cells	58.7451	13.4457
Colon	8	CD2-CD8α+ γδ T cells	63.312	15.6368
Ileum	4	CD2-CD8α+ γδ T cells	70.2558	16.9469
Ileum	6	CD2-CD8α+ γδ T cells	70.1477	8.82296
Ileum	8	CD2-CD8α+ γδ T cells	62.5916	12.1091
Jejunum	4	CD2-CD8α+ γδ T cells	69.8695	14.0089
Jejunum	6	CD2-CD8α+ γδ T cells	66.4111	16.0204
Jejunum	8	CD2-CD8α+ γδ T cells	70.0678	13.2596
Cecum	4	CD2+CD8α- γδ T cells	39.25	8.72048
Cecum	6	CD2+CD8α- γδ T cells	27.7353	12.5233
Cecum	8	CD2+CD8α- γδ T cells	15.364	10.532
Colon	4	CD2+CD8α- γδ T cells	60.2059	16.675
Colon	6	CD2+CD8α- γδ T cells	36.4515	11.017
Colon	8	CD2+CD8α- γδ T cells	30.9892	11.9424
Ileum	4	CD2+CD8α- γδ T cells	55.3816	15.6761
Ileum	6	CD2+CD8α- γδ T cells	55.5165	15.961
Ileum	8	CD2+CD8α- γδ T cells	34.718	13.9172
Jejunum	4	CD2+CD8α- γδ T cells	20.3571	9.62713
Jejunum	6	CD2+CD8α- γδ T cells	28.9747	18.4829
Jejunum	8	CD2+CD8α- γδ T cells	21.7145	10.998
Cecum	4	CD2+CD8α+ γδ T cells	69.181	12.2006
Cecum	6	CD2+CD8α+ γδ T cells	41.1809	15.5732
Cecum	8	CD2+CD8α+ γδ T cells	40.0422	7.50396
Colon	4	CD2+CD8α+ γδ T cells	75.6297	14.6148
Colon	6	CD2+CD8α+ γδ T cells	49.0298	8.39808
Colon	8	CD2+CD8α+ γδ T cells	48.4184	11.0587
Ileum	4	CD2+CD8α+ γδ T cells	84.3027	7.70969
Ileum	6	CD2+CD8α+ γδ T cells	74.5345	5.40994
Ileum	8	CD2+CD8α+ γδ T cells	71.0737	10.3709
Jejunum	4	CD2+CD8α+ γδ T cells	73.8841	5.82235
Jejunum	6	CD2+CD8α+ γδ T cells	69.0267	9.36987
Jejunum	8	CD2+CD8α+ γδ T cells	66.3456	12.0864
Cecum	4	CD4-CD8α- αβ T cells	28.6037	12.2629
Cecum	6	CD4-CD8α- αβ T cells	19.9765	5.22894
Cecum	8	CD4-CD8α- αβ T cells	27.8949	5.27824
Colon	4	CD4-CD8α- αβ T cells	35.9815	12.2771
Colon	6	CD4-CD8α- αβ T cells	23.8048	6.35051
Colon	8	CD4-CD8α- αβ T cells	35.7381	13.893
Ileum	4	CD4-CD8α- αβ T cells	29.7994	8.97785
Ileum	6	CD4-CD8α- αβ T cells	32.3493	8.38693
Ileum	8	CD4-CD8α- αβ T cells	45.4373	12.0795
Jejunum	4	CD4-CD8α- αβ T cells	27.9641	14.5542
Jejunum	6	CD4-CD8α- αβ T cells	28.0485	5.73693
Jejunum	8	CD4-CD8α- αβ T cells	43.3906	16.951
Cecum	4	CD4-CD8α+ αβ T cells	61.311	16.2553
Cecum	6	CD4-CD8α+ αβ T cells	32.9871	9.16974
Cecum	8	CD4-CD8α+ αβ T cells	32.2886	10.3823
Colon	4	CD4-CD8α+ αβ T cells	66.1282	9.18225
Colon	6	CD4-CD8α+ αβ T cells	43.1834	9.18308
Colon	8	CD4-CD8α+ αβ T cells	35.0098	11.6789
Ileum	4	CD4-CD8α+ αβ T cells	75.6827	10.5323
Ileum	6	CD4-CD8α+ αβ T cells	71.6702	3.99989
Ileum	8	CD4-CD8α+ αβ T cells	64.5793	10.2938
Jejunum	4	CD4-CD8α+ αβ T cells	72.6268	11.3232
Jejunum	6	CD4-CD8α+ αβ T cells	77.6177	7.5019
Jejunum	8	CD4-CD8α+ αβ T cells	76.2405	7.41203
Cecum	4	CD4+CD8α- αβ T cells	50.9994	22.9361
Cecum	6	CD4+CD8α- αβ T cells	34.2029	10.3242
Cecum	8	CD4+CD8α- αβ T cells	31.9108	16.0847
Colon	4	CD4+CD8α- αβ T cells	65.8733	11.1648
Colon	6	CD4+CD8α- αβ T cells	54.1056	11.9275
Colon	8	CD4+CD8α- αβ T cells	53.7337	19.555
Ileum	4	CD4+CD8α- αβ T cells	64.9919	12.4013
Ileum	6	CD4+CD8α- αβ T cells	44.8414	15.5068
Ileum	8	CD4+CD8α- αβ T cells	47.4835	15.2206
Jejunum	4	CD4+CD8α- αβ T cells	37.6112	26.6234
Jejunum	6	CD4+CD8α- αβ T cells	28.0013	9.16379
Jejunum	8	CD4+CD8α- αβ T cells	26.1954	14.2033
Cecum	4	CD4+CD8α+ αβ T cells	59.5037	23.7984
Cecum	6	CD4+CD8α+ αβ T cells	51.2071	10.4104
Cecum	8	CD4+CD8α+ αβ T cells	48.0008	8.65658
Colon	4	CD4+CD8α+ αβ T cells	59.1785	17.7762
Colon	6	CD4+CD8α+ αβ T cells	55.4066	11.7414
Colon	8	CD4+CD8α+ αβ T cells	57.0019	13.1585
Ileum	4	CD4+CD8α+ αβ T cells	56.9196	16.2382
Ileum	6	CD4+CD8α+ αβ T cells	53.1705	10.9405
Ileum	8	CD4+CD8α+ αβ T cells	44.6987	17.2587
Jejunum	4	CD4+CD8α+ αβ T cells	59.2613	17.8429
Jejunum	6	CD4+CD8α+ αβ T cells	63.0873	13.8789
Jejunum	8	CD4+CD8α+ αβ T cells	61.8062	21.5706
