## Supplementary Table 5 for "Intraepithelial T cells diverge by intestinal location as pigs age"

### Sheet: Sheet1
Supplementary Table 5. Means and standard deviations of αβ IET population frequencies within entire CD3e+γδTCR- IETs (n = 8).
Tissue	Weeks of Age	IET Population	Mean	Standard Deviation
Cecum	4	CD4-CD8α- αβ T cells	6.65065	3.62101
Cecum	6	CD4-CD8α- αβ T cells	3.61775	1.9162
Cecum	8	CD4-CD8α- αβ T cells	1.9257	1.23623
Colon	4	CD4-CD8α- αβ T cells	13.5273	4.74562
Colon	6	CD4-CD8α- αβ T cells	7.44982	3.03467
Colon	8	CD4-CD8α- αβ T cells	3.57615	1.86252
Ileum	4	CD4-CD8α- αβ T cells	17.2961	6.02669
Ileum	6	CD4-CD8α- αβ T cells	15.7506	5.15537
Ileum	8	CD4-CD8α- αβ T cells	9.52528	3.949
Jejunum	4	CD4-CD8α- αβ T cells	13.3723	7.82254
Jejunum	6	CD4-CD8α- αβ T cells	6.17711	3.72149
Jejunum	8	CD4-CD8α- αβ T cells	2.81425	1.26999
Cecum	4	CD4-CD8α+ αβ T cells	86.0447	9.94033
Cecum	6	CD4-CD8α+ αβ T cells	92.7316	2.47819
Cecum	8	CD4-CD8α+ αβ T cells	95.3822	1.4355
Colon	4	CD4-CD8α+ αβ T cells	75.4808	11.1679
Colon	6	CD4-CD8α+ αβ T cells	85.576	6.82319
Colon	8	CD4-CD8α+ αβ T cells	93.2064	2.42964
Ileum	4	CD4-CD8α+ αβ T cells	69.1079	14.7298
Ileum	6	CD4-CD8α+ αβ T cells	77.594	7.03426
Ileum	8	CD4-CD8α+ αβ T cells	84.1336	4.19288
Jejunum	4	CD4-CD8α+ αβ T cells	79.9649	10.3892
Jejunum	6	CD4-CD8α+ αβ T cells	91.4955	4.7069
Jejunum	8	CD4-CD8α+ αβ T cells	95.4218	1.19557
Cecum	4	CD4+CD8α- αβ T cells	3.01596	2.47818
Cecum	6	CD4+CD8α- αβ T cells	1.92092	0.652002
Cecum	8	CD4+CD8α- αβ T cells	1.21152	0.662127
Colon	4	CD4+CD8α- αβ T cells	6.30582	3.81486
Colon	6	CD4+CD8α- αβ T cells	4.38745	3.01546
Colon	8	CD4+CD8α- αβ T cells	1.95409	1.01844
Ileum	4	CD4+CD8α- αβ T cells	9.51189	7.44513
Ileum	6	CD4+CD8α- αβ T cells	4.12079	1.46557
Ileum	8	CD4+CD8α- αβ T cells	2.7511	1.39082
Jejunum	4	CD4+CD8α- αβ T cells	3.8764	2.69181
Jejunum	6	CD4+CD8α- αβ T cells	1.6368	1.12145
Jejunum	8	CD4+CD8α- αβ T cells	0.743648	0.289609
Cecum	4	CD4+CD8α+ αβ T cells	4.38189	4.45379
Cecum	6	CD4+CD8α+ αβ T cells	1.75438	0.776387
Cecum	8	CD4+CD8α+ αβ T cells	1.55305	0.753511
Colon	4	CD4+CD8α+ αβ T cells	4.95035	4.08883
Colon	6	CD4+CD8α+ αβ T cells	2.64183	1.67728
Colon	8	CD4+CD8α+ αβ T cells	1.36745	0.431834
Ileum	4	CD4+CD8α+ αβ T cells	4.47576	3.20056
Ileum	6	CD4+CD8α+ αβ T cells	2.64323	1.76366
Ileum	8	CD4+CD8α+ αβ T cells	3.6023	2.70966
Jejunum	4	CD4+CD8α+ αβ T cells	2.88671	2.03042
Jejunum	6	CD4+CD8α+ αβ T cells	0.77704	0.456465
Jejunum	8	CD4+CD8α+ αβ T cells	1.05245	0.38561
