## Supplementary Table 4 for "Intraepithelial T cells diverge by intestinal location as pigs age"

### Sheet: Sheet1
Supplementary Table 4. Means and standard deviations of γδ IET population frequencies within total CD3e+γδTCR+ IETs (n = 8).
Tissue	Weeks of Age	IET Population	Mean	Standard Deviation
Cecum	4	CD2-CD8α- γδ T cells	1.1547	0.934571
Cecum	6	CD2-CD8α- γδ T cells	1.31531	1.09096
Cecum	8	CD2-CD8α- γδ T cells	0.618756	0.312038
Colon	4	CD2-CD8α- γδ T cells	3.41017	2.97403
Colon	6	CD2-CD8α- γδ T cells	2.42742	2.90501
Colon	8	CD2-CD8α- γδ T cells	1.10099	0.44078
Ileum	4	CD2-CD8α- γδ T cells	2.82407	1.58259
Ileum	6	CD2-CD8α- γδ T cells	4.2052	2.33667
Ileum	8	CD2-CD8α- γδ T cells	2.32214	1.39825
Jejunum	4	CD2-CD8α- γδ T cells	1.89787	1.1318
Jejunum	6	CD2-CD8α- γδ T cells	2.26316	1.28514
Jejunum	8	CD2-CD8α- γδ T cells	1.79946	1.1669
Cecum	4	CD2-CD8α+ γδ T cells	2.64071	1.96687
Cecum	6	CD2-CD8α+ γδ T cells	2.91243	2.44745
Cecum	8	CD2-CD8α+ γδ T cells	3.46006	1.6098
Colon	4	CD2-CD8α+ γδ T cells	3.24844	1.95532
Colon	6	CD2-CD8α+ γδ T cells	4.06868	2.64165
Colon	8	CD2-CD8α+ γδ T cells	3.822	2.75692
Ileum	4	CD2-CD8α+ γδ T cells	3.90279	2.3934
Ileum	6	CD2-CD8α+ γδ T cells	3.78624	2.51311
Ileum	8	CD2-CD8α+ γδ T cells	3.54411	1.87857
Jejunum	4	CD2-CD8α+ γδ T cells	2.69103	1.98639
Jejunum	6	CD2-CD8α+ γδ T cells	1.93395	1.08019
Jejunum	8	CD2-CD8α+ γδ T cells	1.89978	0.717393
Cecum	4	CD2+CD8α- γδ T cells	2.44155	1.32738
Cecum	6	CD2+CD8α- γδ T cells	6.92303	5.39481
Cecum	8	CD2+CD8α- γδ T cells	2.78386	1.89112
Colon	4	CD2+CD8α- γδ T cells	3.59072	1.72374
Colon	6	CD2+CD8α- γδ T cells	10.5632	7.38805
Colon	8	CD2+CD8α- γδ T cells	6.83019	5.34066
Ileum	4	CD2+CD8α- γδ T cells	9.0972	3.38719
Ileum	6	CD2+CD8α- γδ T cells	25.5514	9.21681
Ileum	8	CD2+CD8α- γδ T cells	15.1883	3.65574
Jejunum	4	CD2+CD8α- γδ T cells	18.9037	11.6513
Jejunum	6	CD2+CD8α- γδ T cells	38.5324	11.8737
Jejunum	8	CD2+CD8α- γδ T cells	34.1683	11.4435
Cecum	4	CD2+CD8α+ γδ T cells	93.763	1.97935
Cecum	6	CD2+CD8α+ γδ T cells	88.8492	7.71506
Cecum	8	CD2+CD8α+ γδ T cells	93.1373	2.71722
Colon	4	CD2+CD8α+ γδ T cells	89.7507	4.73726
Colon	6	CD2+CD8α+ γδ T cells	82.9407	12.019
Colon	8	CD2+CD8α+ γδ T cells	88.2468	5.73229
Ileum	4	CD2+CD8α+ γδ T cells	84.1759	2.09445
Ileum	6	CD2+CD8α+ γδ T cells	66.4571	12.8605
Ileum	8	CD2+CD8α+ γδ T cells	78.9454	5.84188
Jejunum	4	CD2+CD8α+ γδ T cells	76.5074	10.9368
Jejunum	6	CD2+CD8α+ γδ T cells	57.2705	11.0323
Jejunum	8	CD2+CD8α+ γδ T cells	62.1324	10.1449
