## Supplementary Table 3 for "Intraepithelial T cells diverge by intestinal location as pigs age"

### Sheet: Sheet1
Supplementary Table 3. Means and standard deviations of IET population frequencies within entire CD3e+ IET communities (n = 8).
Tissue	Weeks of Age	IET Population	Mean
Cecum	4	CD2-CD8α- γδ T cells	0.434883	0.192421
Cecum	6	CD2-CD8α- γδ T cells	0.605184	0.334382
Cecum	8	CD2-CD8α- γδ T cells	0.285645	0.173069
Colon	4	CD2-CD8α- γδ T cells	1.2173	0.860898
Colon	6	CD2-CD8α- γδ T cells	1.23792	1.21547
Colon	8	CD2-CD8α- γδ T cells	0.477432	0.25709
Ileum	4	CD2-CD8α- γδ T cells	0.987166	0.429793
Ileum	6	CD2-CD8α- γδ T cells	1.25983	0.574845
Ileum	8	CD2-CD8α- γδ T cells	0.570514	0.167632
Jejunum	4	CD2-CD8α- γδ T cells	0.702619	0.555006
Jejunum	6	CD2-CD8α- γδ T cells	0.501183	0.266854
Jejunum	8	CD2-CD8α- γδ T cells	0.285946	0.103508
Cecum	4	CD2-CD8α+ γδ T cells	1.35856	1.24164
Cecum	6	CD2-CD8α+ γδ T cells	1.40399	1.01591
Cecum	8	CD2-CD8α+ γδ T cells	1.60244	0.909853
Colon	4	CD2-CD8α+ γδ T cells	1.31781	0.86945
Colon	6	CD2-CD8α+ γδ T cells	2.17147	1.29342
Colon	8	CD2-CD8α+ γδ T cells	1.55457	0.933291
Ileum	4	CD2-CD8α+ γδ T cells	1.28563	0.723553
Ileum	6	CD2-CD8α+ γδ T cells	1.12312	0.587719
Ileum	8	CD2-CD8α+ γδ T cells	0.884078	0.26387
Jejunum	4	CD2-CD8α+ γδ T cells	0.835987	0.493738
Jejunum	6	CD2-CD8α+ γδ T cells	0.422813	0.206445
Jejunum	8	CD2-CD8α+ γδ T cells	0.350439	0.18458
Cecum	4	CD2+CD8α- γδ T cells	1.04151	0.564022
Cecum	6	CD2+CD8α- γδ T cells	3.29155	1.78783
Cecum	8	CD2+CD8α- γδ T cells	1.39592	1.17085
Colon	4	CD2+CD8α- γδ T cells	2.0057	2.07502
Colon	6	CD2+CD8α- γδ T cells	4.98202	3.1376
Colon	8	CD2+CD8α- γδ T cells	2.76212	3.00018
Ileum	4	CD2+CD8α- γδ T cells	3.47732	2.67455
Ileum	6	CD2+CD8α- γδ T cells	6.71016	3.46885
Ileum	8	CD2+CD8α- γδ T cells	3.62964	1.82123
Jejunum	4	CD2+CD8α- γδ T cells	7.82234	7.26
Jejunum	6	CD2+CD8α- γδ T cells	7.47639	4.34246
Jejunum	8	CD2+CD8α- γδ T cells	7.07762	4.78793
Cecum	4	CD2+CD8α+ γδ T cells	44.8584	16.3965
Cecum	6	CD2+CD8α+ γδ T cells	48.3201	15.6024
Cecum	8	CD2+CD8α+ γδ T cells	42.7904	17.4809
Colon	4	CD2+CD8α+ γδ T cells	38.9027	11.8418
Colon	6	CD2+CD8α+ γδ T cells	46.2035	13.9834
Colon	8	CD2+CD8α+ γδ T cells	38.5767	15.9279
Ileum	4	CD2+CD8α+ γδ T cells	31.4372	11.1826
Ileum	6	CD2+CD8α+ γδ T cells	21.7565	7.47502
Ileum	8	CD2+CD8α+ γδ T cells	22.9134	9.09286
Jejunum	4	CD2+CD8α+ γδ T cells	28.8784	9.59174
Jejunum	6	CD2+CD8α+ γδ T cells	13.8208	5.93146
Jejunum	8	CD2+CD8α+ γδ T cells	11.5604	3.79861
Cecum	4	CD4-CD8α- αβ T cells	3.46726	1.92845
Cecum	6	CD4-CD8α- αβ T cells	1.64478	0.884574
Cecum	8	CD4-CD8α- αβ T cells	0.97963	0.698025
Colon	4	CD4-CD8α- αβ T cells	7.60564	2.81265
Colon	6	CD4-CD8α- αβ T cells	3.0768	0.724426
Colon	8	CD4-CD8α- αβ T cells	1.76892	0.565196
Ileum	4	CD4-CD8α- αβ T cells	10.3269	2.53648
Ileum	6	CD4-CD8α- αβ T cells	10.6681	2.73933
Ileum	8	CD4-CD8α- αβ T cells	6.86119	2.76705
Jejunum	4	CD4-CD8α- αβ T cells	8.03324	4.17087
Jejunum	6	CD4-CD8α- αβ T cells	4.64884	2.67548
Jejunum	8	CD4-CD8α- αβ T cells	2.28786	1.11141
Cecum	4	CD4-CD8α+ αβ T cells	45.5563	17.3861
Cecum	6	CD4-CD8α+ αβ T cells	42.9742	13.324
Cecum	8	CD4-CD8α+ αβ T cells	51.6116	18.6324
Colon	4	CD4-CD8α+ αβ T cells	42.8131	11.9599
Colon	6	CD4-CD8α+ αβ T cells	39.4076	13.0099
Colon	8	CD4-CD8α+ αβ T cells	53.0699	17.8403
Ileum	4	CD4-CD8α+ αβ T cells	44.3149	16.3694
Ileum	6	CD4-CD8α+ αβ T cells	53.8327	8.91032
Ileum	8	CD4-CD8α+ αβ T cells	60.6732	10.3696
Jejunum	4	CD4-CD8α+ αβ T cells	49.5147	13.2538
Jejunum	6	CD4-CD8α+ αβ T cells	71.2778	11.0135
Jejunum	8	CD4-CD8α+ αβ T cells	76.9855	7.02532
Cecum	4	CD4+CD8α- αβ T cells	1.37587	0.907248
Cecum	6	CD4+CD8α- αβ T cells	0.906308	0.40927
Cecum	8	CD4+CD8α- αβ T cells	0.582551	0.25791
Colon	4	CD4+CD8α- αβ T cells	3.46464	2.02714
Colon	6	CD4+CD8α- αβ T cells	1.77583	0.890038
Colon	8	CD4+CD8α- αβ T cells	1.04639	0.580346
Ileum	4	CD4+CD8α- αβ T cells	5.50831	3.96095
Ileum	6	CD4+CD8α- αβ T cells	2.84299	0.997181
Ileum	8	CD4+CD8α- αβ T cells	1.94077	0.89033
Jejunum	4	CD4+CD8α- αβ T cells	2.40772	1.63875
Jejunum	6	CD4+CD8α- αβ T cells	1.25554	0.758511
Jejunum	8	CD4+CD8α- αβ T cells	0.597185	0.239963
Cecum	4	CD4+CD8α+ αβ T cells	1.90721	1.67287
Cecum	6	CD4+CD8α+ αβ T cells	0.853904	0.548263
Cecum	8	CD4+CD8α+ αβ T cells	0.751812	0.236642
Colon	4	CD4+CD8α+ αβ T cells	2.67309	2.19029
Colon	6	CD4+CD8α+ αβ T cells	1.14477	0.819814
Colon	8	CD4+CD8α+ αβ T cells	0.743986	0.29361
Ileum	4	CD4+CD8α+ αβ T cells	2.66264	1.72859
Ileum	6	CD4+CD8α+ αβ T cells	1.80651	1.13866
Ileum	8	CD4+CD8α+ αβ T cells	2.52722	1.8069
Jejunum	4	CD4+CD8α+ αβ T cells	1.80495	1.4267
Jejunum	6	CD4+CD8α+ αβ T cells	0.59672	0.333202
Jejunum	8	CD4+CD8α+ αβ T cells	0.855067	0.333602
