## Supplementary Table 2 for "Intraepithelial T cells diverge by intestinal location as pigs age"

### Sheet: Sheet1
Supplemental Table 2. Means and standard deviations of γδTCR+ IET frequencies within entire CD3e+ IET communities (n = 8).
Tissue	Weeks of Age	Mean	Standard Deviation
Cecum	4	47.7152	17.0476
Cecum	6	53.6261	14.3291
Cecum	8	46.0892	18.7866
Colon	4	43.2175	11.5723
Colon	6	54.8395	13.2712
Colon	8	43.7434	17.9014
Ileum	4	37.4267	13.5214
Ileum	6	31.6289	7.11092
Ileum	8	28.4999	10.6897
Jejunum	4	38.3777	13.6718
Jejunum	6	24.0526	9.55523
Jejunum	8	19.2794	7.55542
