## Supplementary Table 1 for "Intraepithelial T cells diverge by intestinal location as pigs age"

### Sheet: Sheet1
Supplementary Table 1. Means and standard deviations of CD3+ surface area from total epithelial surface area (n = 8).
Tissue	Weeks of Age	Mean	Standard Deviation
Cecum	4	1.04763	0.642149
Cecum	6	3.09359	1.01352
Cecum	8	2.29833	0.728178
Colon	4	0.499643	0.256832
Colon	6	1.08349	0.542485
Colon	8	1.46603	0.942712
Ileum	4	2.4245	1.06727
Ileum	6	6.68239	2.83284
Ileum	8	9.98053	4.40996
Jejunum	4	3.47281	1.74976
Jejunum	6	5.26235	2.82112
Jejunum	8	7.13273	2.69914
